# Single nucleus RNA-seq in the hippocampus of a Down syndrome mouse model reveals new key players in memory

**DOI:** 10.1101/2021.11.18.469102

**Authors:** Cesar Sierra, Ilario De Toma, Mara Dierssen

**Affiliations:** Center for Genomic Regulation, The Barcelona Institute for Science and Technology, Barcelona, Spain; Neurosciences Research Program, Hospital del Mar Medical Research Institute, Barcelona, Spain; University Pompeu Fabra, Barcelona, Spain; Centro de Investigación Biomédica en Red de Enfermedades Raras, Barcelona, Spain

## Abstract

Down syndrome (DS) is the most common genetic cause of intellectual disability. Even though great advances in the last decades have allowed better delineation of its pathogenetic mechanisms, its cellular and molecular bases are still poorly understood. To evaluate the consequences of chromosome aneuploidy on the hippocampus, we analyzed single-nucleus transcriptional profiles of the DS mouse model Ts65Dn. Our data revealed abnormal cell composition specifically of the Ts65Dn dentate gyrus and of specific subtypes of interneurons, without major changes in CA1 or CA3. We found that trisomy results in a highly cell-type specific global alteration of the transcriptome and detected previously undefined differentially expressed genes in specific neuronal populations. We identified the long-non-coding gene Snhg11 to be specifically downregulated in the trisomic dentate gyrus and provide evidence for its involvement in hippocampal-dependent cognitive phenotypes, possibly contributed by impaired adult neurogenesis.
