## Supplementary table 1: cluster markers for "Single nucleus RNA-seq in the hippocampus of a Down syndrome mouse model reveals new key players in memory"

### Sheet: Sheet1
Dentate Gyrus	CA1_A	CA1_B	CA1_C	CA1_activated	CA2	CA3_A	CA3_B	Presubiculum	Parasubiculum_A	Parasubiculum_B	Subiculum_A	Subiculum_B	Subiculum_C	Interneurons_A	Interneurons_B	Interneurons_C
Dock10	Kcnh7	Cpne7	Ppp3r1	Nr4a2	Col11a1	Arhgef26	Gm32647	Tshz2	Camk2d	Tshz2	Fn1	Brinp3	Vwc2l	Col19a1	Col19a1	Gad2
Prox1	Pex5l	Etv1	Actg1	Fosb	Plch2	Iqcj	Csf2rb2	Sgcz	Ptprd	Cdc14a	Ndst4	Rmst	Tshz2	Gad2	Cnr1	Reln
C1ql3	4921539H07Rik	Kit	Fth1	Fos	Arhgef26	Col11a1	Myo1b	Rmst	Arpp21	Camk2d	Fras1	Dlc1	Cntn6	Gm13629	Rgs12	Dlx6os1
Lrp1b	Tbc1d1	Meg3	Pgam1	Npas4	Nrip3	Unc5c	Calb2	Cit	Meg3	Vwc2l	Fezf2	Nrxn1	Sgcd	Snhg11	Dlx6os1	Nxph1
Ntng1	Fam19a1	Pex5l	Mrfap1	Nr4a1	Cpne4	Elavl2	Col12a1	Cntn5	Mef2c	Unc13c	Etv1	Adgra1	Arap2	Elavl2	C130073E24Rik	Slc6a1
Pitpnm2	Grin2b	Ndst3	Selenow	Arc	Pde4d	Raver2	Cpne9	Meis2	Atp2b4	Meis2	Meg3	Tle4	Sox5	Cit	Maf	Zfp536
Auts2	Gm44257	Kcnn2	Calm2	Junb	Akap13	Jak1	Trps1	Arpp21	Rasgef1b	Rmst	Ndst3	Arpp21	Tle4	Dlx6os1	Adarb2	Maf
Ahcyl2	Atp2b1	Ntm	Ubb	Nr4a3	Asph	Slit2	Epb41l2	Snhg11	Acp1	Pcdh7	Tmem91	Lrrtm3	Pde4d	Nxph1	Npas3	Grik1
Cald1	Galntl6	Meis2	Calm1	Btg2	Pdlim5	Ccnd2	Rgs12	Nrxn1	Fnbp1l	Cobl	Ntng1	Ptprd	Cntnap4	Slc6a1	Grik1	Vcan
Lrrtm4	Ntm	Gm10848	Pcsk1n	Egr1	Brinp2	Akap13	Mgat4c	Ptprd	Nrxn1	Cit	Pex5l	Pbx1	Nrxn1	Tm6sf1	Gad2	Gad1
Frmd4b	Ccdc88c	Chrd	Gapdh	Fosl2	Inf2	Gm32647	Ttn	Meg3	Cntn5	Meg3	Adgra1	Etl4	Ikzf2	C130073E24Rik	Nrxn3	Erbb4
Ppfia2	Grin2a	Sv2b	Rps14	Gm47423	Clmn	Socs2	Rgs6	Igsf9b	Ntng1	Car10	Kcnh7	Pcdh9	Rmst	Maf	Col25a1	Hcrtr2
Erc2	Arhgap12	Crym	Rpsa	Pde10a	Srgap2	Mgat4c	Rnf182	Ntm	Cdh13	Elmo1	Brinp3	Pde4d	Mgat4c	Gria4	Snhg11	Lamp5
Dgkh	Ryr3	Man1a	Hsp90ab1	Arl5b	Stxbp5l	Trhde	3632451O06Rik	Mef2c	Cntnap5a	Arpp21	3100002H09Rik	Meis2	Slc1a2	Cacna2d2	Slc6a1	C130073E24Rik
Tmem108	Zeb2	Opcml	Tmsb4x	Ntrk2	Arap2	Cul4a	Pde4d	Zmat4	Pcdh7	Pcdh9	Mir124-2hg	Atp2b4	Lrrtm3	Meg3	Serpine2	Nyap2
Ccdc85a	Brd9	Psd3	Cox8a	Bdnf	Zbtb20	Cpne7	Cul4a	Lingo2	Snhg11	Ptprd	Samd5	Rims2	Ssbp2	Grik1	Meg3	Zmat4
Adarb2	Plk2	Nnat	Arf3	Hmgcr	Ptpn5	Nrp1	Satb1	Khdrbs2	Lingo2	Srrm4	Grm8	Slc1a2	Pid1	5330434G04Rik	Grip1	Sgcz
Lyst	Epha6	Trpc4	Rprml	R3hdm1	Malat1	Opcml	Clmp	Edil3	Car10	Cacna2d3	Hcn1	Tshz2	Etl4	Sst	Zfp536	Snhg11
Rreb1	Zbtb20	Cacnb2	Aldoa	Egr3	Pygo1	Grik4	Lmo4	R3hdm1	R3hdm1	March1	Snhg11	Ahi1	Cntn4	Gad1	Usp29	Gabrg3
Il1rap	Man1a	Snhg11	Eid1	Homer1	Wipf3	Cpne4	Cpne4	Tcf4	Gria4	Rasgef1b	Cadps2	Fnbp1l	Ptprd	Peg3	Ubash3b	Unc5c
Zbtb20	Pid1	Ntng1	Pkm	Scg2	Prkca	9530059O14Rik	Akap13	Fnbp1l	Cit	Mef2c	Rxfp1	Celf4	Arpp21	Kcnc1	Cit	Id2
Rfx3	Camk2a	Kcnk9	Calm3	Ap2b1	Itga7	Adam11	Nwd2	Dlg1	Mir124-2hg	Khdrbs2	Tshz2	Srrm4	Cpne4	Ube3a	Mtss1	Galntl6
Tiam1	Tcf4	Sox5	Rab2a	Ankrd33b	Sox5	Rnf182	Slit2	Lrrc4c	Nyap2	Fnbp1l	Lrrtm3	Sox5	Samd5	Ankrd24	Gad1	Col25a1
Map1b	Cdh10	Itpr1	Cox5a	Psd3	Ablim1	2010111I01Rik	Nrp2	Rims2	Trps1	Asap1	Kcnn2	Phactr1	Strbp	Camk1	Ptprz1	Dlc1
Grin2a	Cttnbp2	Pde1a	Fau	Sik2	Fgfr1	Dock4	Nr2f2	Peg3	Grk3	Lrtm1	Plekha7	Meg3	Lmo4	Nrxn3	Elmo1	Tcf4
Btbd3	R3hdm1	Khdrbs2	Tubb5	Prkca	Fam19a1	Trps1	Onecut2	Mgat4c	Sorbs2	Rnf121	Nr4a2	R3hdm1	Snhg11	Mef2c	Nrxn1	Cit
Ppp3ca	Rasgrp1	Gm44644	Nrgn	Nap1l5	Igf1r	Nectin3	Nkain3	Ube3a	Psd3	Hdac9	Cttnbp2	Fut9	Meg3	Etl4	5330434G04Rik	Gria4
Ano3	Homer2	Adgrl3	Rps5	Slc25a3	Col4a1	Lpl	March1	Cspg5	Cspg5	Vwa5b2	Cit	Mmp16	Unc13b	Usp29	Fnbp1l	5330434G04Rik
Btbd9	Fam60a	Tenm4	Pfn2	Plk2	Nr3c2	Col4a2	Ccnd2	Ralyl	Kcnq1ot1	Snhg11	Igsf9b	Csmd3	Fut9	Tmem91	Tcf4	Rph3a
Cntnap5a	Samd5	Rab3c	2900097C17Rik	Ptprn	Elavl2	Cadps	Cntn4	Cadm1	Kcnma1	Epha3	Grid2	Cit	Camk2d	Dnm3	Ogt	Rab3c
Vps13c	Gria2	Mir124-2hg	Vamp2	Pex5l	Mpp3	Fam19a1	Palmd	Pcsk2	Socs2	Cntn5	Trpc4	Dnm3	Opcml	Ptchd4	Dcx	Ntrk2
Mycbp2	Col11a1	Cpne6	Chchd2	Dclk1	2900026A02Rik	Tead1	Fam60a	Rnf121	Vwa5b2	Gsdme	Cntn4	Snhg11	Xkr6	Sgcz	Fstl5	Fnbp1l
Negr1	Neurod6	St6galnac5	Actb	Rab3c	4921539H07Rik	Malat1	Rnf112	Bcl11a	Ntm	Phactr1	Rnf207	Igsf9b	Srrm4	Limch1	Peg3	Tenm1
Lingo2	Scn3b	Dmd	Ndn	Syt4	Cacna2d3	Gpi1	Col4a1	Strbp	Magi1	Ptprk	Xylt1	Strbp	Sgcz	Mir124-2hg	Etl4	A830018L16Rik
Epha7	Dmd	Chl1	Tubb2a	Meis2	Zdhhc23	Peak1	Clmn	Dclk1	Cul4a	Pbx1	Ikzf2	Ncald	Mmp16	Dcx	Elavl2	Mef2c
Kbtbd11	Gm10848	Grk3	Stmn3	Cbarp	Col4a2	Rnf112	Epha3	Mir124-2hg	Cadm1	Gm40841	Rab3c	Srcin1	Hlf	Msi2	Brinp3	Kcnc1
Galnt1	Itpr1	Rnf121	Hspa8	Hnrnpll	Lrp1b	Dgkb	Pgap1	Chd6	Efr3a	Pcdh10	Adgrl2	Grk3	Cdh11	Mirg	Dnm3	Cacna2d1
Celf2	9530059O14Rik	Pigk	Dynll1	Cpne7	Hectd2	Parp8	Col4a2	Pfkp	Ube3a	Csmd1	Arid5b	Myt1l	Elavl4	Magi1	Pclo	Elavl2
2900055J20Rik	Mical2	Foxp1	Tuba1a	Arpc3	Fat3	Zbtb20	Plch2	Tenm2	Tenm4	Lingo2	Peg3	Mdga2	Satb1	Ntrk2	Rab3c	Pam
Ryr2	Exoc6b	Hcn1	Gap43	Hsph1	Echdc2	Tmem108	Plekha7	Psd3	Igsf9b	Jakmip1	St6galnac3	Mapk8	Dclk1	A230057D06Rik	Gria4	Trpc5
Fyco1	Ndst3	Miat	Snrpn	Slc3a2	Camk4	Acp1	Rab3c	Pbx1	Celf4	Cadm1	Mctp1	Pfkp	Nrp2	Rims2	Rph3a	Meg3
Baiap2	Ppp3ca	Grin2b	Rab3a	Man1a	Lrtm1	Nrip3	Tenm4	Phactr1	Slc4a3	Pcsk2	Ryr1	Sv2b	Fnbp1l	Lrrtm3	Ablim1	Magi1
Cttnbp2	Gria1	Dgkg	Tuba1b	Pdlim7	Efr3b	Prkca	Lrp8	Itpr1	Cpne7	Lrrtm3	Osbpl3	Khdrbs2	Mir124-2hg	Grk3	Mir124-2hg	Adarb2
Chn1	Adgrl3	Hap1	Gpx4	Pak6	Sms	Sv2b	Camk1	Tacc1	March1	Arid5b	Gm30382	Ano3	Cxxc4	Slc4a3	Rnpc3	Rims2
Syne1	Cacnb2	Ralyl	Prdx5	Cry2	Camta2	Gpm6b	Cdh10	Mirg	Pex5l	Cacnb4	Ptprd	Gm45159	Gabrg3	Rnpc3	Magi1	Gm3764
Kctd4	Pde10a	Slc16a2	Ywhah	Tbc1d1	Dock4	Col4a1	Celf4	March1	Pfkp	Epb41l3	Dclk1	Ank2	Mapk8	Nap1l5	Kcnc1	Dnm3
Mef2c	March1	Gabra2	Ywhae	Foxp1	9530059O14Rik	Arhgef25	Iqcj	Adgrl3	Pcdh9	R3hdm1	Ano4	Dst	Dcx	Brinp3	A230057D06Rik	Nfib
Lgi1	Gsdme	Cadm1	Sub1	Fbl	AC160336.1	AC160336.1	Lsamp	Fbxw7	Sept11	Cacng3	Grm5	Mir124-2hg	Sept7	Camk2d	Mirg	Atp11b
Sorbs2	Bcl11a	Nin	Rps3a1	Mast4	Hpca	Brinp2	Clstn2	Slc4a3	Strbp	Sept11	Cxxc4	5330434G04Rik	Peg3	Cep164	Cep164	Cntn5
Xpr1	Igsf9b	Cul4a	Hsp90aa1	Atp2b1	Large1	Camk1d	Nrxn1	Ncald	Mical3	Ankrd33b	R3hdm1	Adgrb3	Osbpl1a	Ntm	Zfp608	Qk
Tanc1	Foxp1	Brd9	Rps4x	Kdm7a	Trhde	Iqsec3	Cpne6	Zbtb38	L1cam	Fam60a	Sv2b	Kcnma1	Hook1	Epb41l3	Zeb2	Ptchd4
Spata2	Epha5	Ccdc88c	Rpl3	Plpbp	Iqcj	Slc1a2	Nrxn3	Tenm4	Phactr1	Sox11	Cntnap5a	Pcsk2	Igsf9b	Cspg5	Cacna1b	Mgll
Syt7	Adgrb3	Rpl26	Rplp1	Kcnn2	Rnf182	Rabgap1l	Robo1	App	Sv2b	Igsf9b	Gm15594	Nav2	Atp2a2	Dlgap2	Lrrtm3	Grin2a
Camk2a	Opcml	Lmo4	Atxn7l3b	Gtpbp2	Nrxn3	Cpne6	Ndst4	Slc38a2	Oxr1	Gria4	Elavl4	Ntm	Bcl11a	Akap9	Ntm	Edil3
Tnik	Trpc5	Grm5	Dpysl2	Cdh10	Homer2	Nrp2	Atp2c1	Spata7	Ank2	R3hdm2	Mirg	Ptk2	Pbx1	Gm47423	Kif1a	Nrxn3
Nfib	Pigk	Runx1t1	Rpl8	Pid1	Mgat4c	Plch2	Rgs11	Tcf25	Flrt3	Mir124-2hg	Sgcz	Tanc2	Myt1l	Las1l	Nap1l5	Tcf12
Kcnj6	Lsamp	9530059O14Rik	Rps16	Lncpint	Specc1	Rgs11	Pam	Dennd5b	Mirg	Syt1	Ankrd33b	Gria3	Dst	Rab3c	Ube3a	Zeb2
Il1rapl1	Epha7	Pcdh7	Clta	Prkcb	Sv2b	March1	Acp1	Cers4	Nlgn1	Kcnma1	Psd3	Ssbp2	Nav2	Ogt	Scn1a	Alcam
Nsf	Ociad2	Arpp21	Rps8	Nup98	Arhgef25	Matk	Ppp2r2b	Atp2b2	Tacc1	Tcf4	Lrrtm4	Brd9	Spon1	Galntl6	Phf20l1	Fryl
Ncald	Cdc40	Zmynd8	Mdh1	Atp1b1	Myh9	Gm16183	9530059O14Rik	Tmem181a	Sox11	Trps1	Cpne7	Tenm1	Phactr1	Tnrc6a	Cspg5	Rimbp2
Cacna1e	Dgkz	Rapgef6	Map1lc3b	Matk	Apbb2	Zmynd8	Peak1	Kmt2e	Celf2	Bcl11a	Syt4	A230057D06Rik	Pak1	Gm16183	Grk3	Gabrb2
Dlgap1	Nos1ap	Acp1	Vsnl1	Neurod6	Atp2c1	Chgb	Snhg11	Usp15	Il1rapl1	Cdk14	Foxp1	Sept11	Socs2	Pde10a	Rims2	Cadps
Adcy1	Wipf3	Prkcg	Snca	Fam131a	Cdkl2	Klhl2	Ube3a	Dlg2	Lrrtm3	Socs2	Hivep3	Vps13a	Srrm2	Adgra1	Vezt	Sgip1
Kcnip4	Kcnab1	Slc50a1	Eef1a1	Ociad2	Fstl5	Dock9	Tmem108	Ankrd12	Unc13b	Ube3a	Osbpl6	Pde10a	Il1rapl1	Slc38a1	Zmat4	Pde4d
Dtna	Atp2c1	Ociad2	Ly6h	Dpm1	Rapgef5	Nrxn3	Cnr1	Kcnma1	Jakmip1	Cspg5	Cadm1	Cul4a	Sept3	Pcdh7	Cacnb4	Dlgap2
Ddx5	Shank1	Tenm1	Hint1	Rgs7bp	Neurod6	Celf4	Rreb1	Gm3764	Schip1	Slc4a3	Ckmt1	Ndrg3	Cspg5	Kif1a	Tenm1	Gm47423
Sphkap	Sptbn2	R3hdm1	Rpl18	Ntm	Tspoap1	Neurod6	Pid1	Nav2	B230334C09Rik	Hecw1	Nrxn1	Hecw1	Grk3	Sgip1	Nrxn2	Camk2d
Mmp16	Cul4a	Oxr1	Rps3	Dgkz	Erc2	Psd3	Opcml	Raph1	Cacna1b	Tenm4	Khdrbs2	Nav3	Adgra1	Ccdc174	Akap9	Peg3
Lmo7	Prkcb	Fam19a1	Cox6b1	Fam19a1	Cyth3	Pkp2	Ubl3	Vps13a	Srcin1	Tenm2	B830012L14Rik	Rufy2	Ahi1	Scn1a	Sntg1	Scn1a
Rbm39	Trpc4	Shank1	Cox4i1	Ndfip2	C78859	Lmo4	Pde1a	2410089E03Rik	Vps13a	Auts2	Prkcb	A830018L16Rik	Pcsk2	Pfkp	Las1l	Slc38a1
Fubp1	Csnk1a1	Dock9	Rps29	Slc6a17	Rgs11	Ryr3	Meg3	Syt11	Cabin1	Grm7	Ktn1	Ly6e	Chd5	Tcf25	Sgip1	Vezt
Camk2b	Msra	Ly6h	Ubc	Hivep2	Slc4a7	Wscd2	Efr3a	Slitrk1	Ssbp2	Pfkp	Socs2	Foxp1	Sez6	Srrm4	Apc	Phka2
Abr	Galnt17	Wscd2	Rab6a	Atp2c1	Man1a2	Pcsk2	Ssh2		Ankrd12	Pde10a	Ccdc88c	Peg3	Adarb1	Pclo	Limch1	Grk3
Ank3	Kcnn2	Schip1	Tubb3	Fkbp1a	Slc4a8	Epha3	Asph		Lmo4	Spata7	Sox5	C230004F18Rik	Srcin1	Zranb2	9530059O14Rik	Syt1
Cpne6	Cnksr2	Camkv	Rps24	Grin2b	Sertad2	Cacna1a	AC160336.1		Hook1	Ptpn5	Rnf121	Dclk1	Epha5	Sv2a	Ankrd12	Akap8l
Olfm1	Homer1	Akap13	Atp5a1	Tulp4	Ppp2r2b	Gm45159	Vwa5b2		Hecw1	Ccdc88c	Cntn5	Rasgrp1	Dock3	Abhd18	Fryl	Erc1
Phf20l1	Kalrn	Dock4	Itm2c	Lmo7	Neurod2	Palmd	Cdh13		A830018L16Rik	Adcy1	Nos1ap	Rbm25	Rph3a	Apc	Syne1	2900055J20Rik
Tacc1	Dock9	Kcnq2	Ypel3	Dock4	Rprml	Ly6e	Lpl		Mcf2l	Cacna1e	Stxbp5l	Mcf2l	Bcl11b	Zfp30	Cntn5	Hcn1
A830018L16Rik	Wscd2	Ppp2r2b	Rpl11	Gm44257	Epha5	Cdh9	Gria1		Macf1	Kcna4	Epha5	Hook3	Cul4a	Nbeal1	Rev3l	A230057D06Rik
Cadm2	Gm15594	Dgkb	Prkcb	Rock2	Cdc40	Cacna1c	Iqgap1		Zcchc18	Strbp	R3hdm2	Tnik	A230057D06Rik	Arhgap5	Lrfn5	Grik2
Nedd4l	Rpl26	Arglu1	Hpca	Tsc22d1	2010300C02Rik	Klhl7	Pde10a		Csmd1	Vps13a	Pde10a	Slitrk1	Ptk2	Macf1	Ntrk2	Pde10a
Kalrn	Celf5	Gls	Cck	Tmem191c	Ndrg3	Galnt17	Pcsk2		Ptprs	Brd9	Chd5	Chd6	Pcdh9	Pid1	Cadps	Kcnh7
Nvl	Bcl11b	Nlgn1	Rpl14	Trim35	Gm16638	Nlgn1	Ank2		Tenm2	Mirg	Efr3a	Ncoa7	Plekha5	Chd6	App	Rapgef4
Eml5	Magi2	C78859	Stmn1	BC005537	Washc2	Madd	Abcd4		Raph1	Unc13b	Ctnnd2	Epha5	Hspa4l	Sntg1	Zcchc18	Zfp608
Cdc40	Hivep2	Srsf10	Gnb2	Gm15594	Adcy1	Nptx1	Ryr3		Ntrk2	Sorbs2	Unc80	Atp8a1	Plk2	Tet2	Gm3764	Ptprd
Scn3b	Epha4	Pdlim7	Purb	Itpr1	Hmgn3	Stmn2	Edil3		Pcsk2	Pak7	Rims2	Rock2	Rims2	Srgap2	Trpc4	Ogt
P2ry14	Sipa1l3	Prkcb	Rpl13	Rasgrp1	Ly6e	Cdh2	Ano6		Cacna2d1	Kcna1	Sec14l1	Dmd	R3hdm2	Hook3	A830018L16Rik	Mir124a-1hg
D10Wsu102e	Grm5	Rims2	Zwint	Atp6v0b	Hivep2	Schip1	Ablim1		Adgra1	Cers4	Snap25	Emc3	Fry	Cntn5	Pfkp	Chd6
Grik2	B230334C09Rik	Celf5	Uchl1	Tra2b	Focad	Nin	Zbtb20		Dnmt3a	Sv2b	Bcl11b	Zmynd8	Mirg	Sorbs2	Gnao1	Cspg5
Luc7l2	Dock4	Ptprs	Oaz1	Nmt2	Frmpd4	Pdlim7	Tmem132b		Psmd9	Stxbp1	Nrxn2	Abcc5	Ncam1	Mrps5	Grik2	Slc4a3
Rpl6	Lmo7	Hivep2	Tpt1	Gabra2	Lynx1	Hpca	Grik2		Ppp2r2b	Efr3a	Gria3	Nktr	Lrrc4c	Sirt3	Ncam1	Usp29
Nebl	St6galnac5	Socs2	Rpl23	Dock9	Gm16183	Tenm4	Gria2		Pak7	Kcnj9	Fut9	Zcchc18	Cacna1a	Ttll7	Tnrc6a	Rnpc3
U2surp	Acap2	Csnk1a1	Atp6v1a	Chka	Clip1	Nav3	C1ql3		Clasp1	Trpc5	Miat	Raph1	Khdrbs2	Mdga2	Nfat5	Zcchc18
Sorbs1	Runx1t1	Ptprn	Rps10	Sptbn2	Rapgef4	Nos1ap	Rims2		Slc6a6	Pid1	Pcnx2	Snap25	Grm7	Dennd5b	Zfp612	C130071C03Rik
Fam135b	Kcnq3	Hook1	Atp5b	Shank1	Nrxn2	Cdk14	Arpp21		Cdh10	Ank2	Shank1	Csmd1	Celf4	Zfp612	Frmd4a	Tnrc6a
Gm15594	Trim2	Gpr22	Fkbp1a	Gpr22	Trpc5	Mpped2	Tenm2		Csmd3	Snw1	C78859	4833420G17Rik	Itpr1	Ankrd12	Csmd3	Cacnb4
Cdk14	Zer1	Uggt2	Bex2	H3f3b	Dock9	Pfkl	Cadps		Tanc2	Plekha5	Sez6	Pde4a	Scai	Gm26917	2900055J20Rik	Ssbp2
Ccnd2	Kcnip4	Brinp2	Rps7	Ckb	Kalrn	Apba2	Gnao1		Cacna2d3	Mical3	Pde1a	Nin	Ktn1	Cspp1	Chd6	Robo2
Fam133b	Sphkap	Ccdc148	Rps27a	Eprs	Cadps	Onecut2	Mir124-2hg		Grm7	Map7	Magi2	Gabrb1	Pex5l	Tango2	Kcnn2	Abhd18
Tenm1	Mast4	Srgap2	Atp5h	Igsf9b	Adcy9	Cnrip1	Tax1bp1		Srrm4	Gm12027	Homer1	Hook1	Slc6a17	Atp1a3	Prrc2c	Kif1a
Gabra2	Dlgap1	Slc17a7	Atp1b1	Sorl1	Cpne7	Lsamp	Socs2		Lrrc4c	Ablim2	Rab3gap1	Abhd18	Myo5a	Snrnp48	Macf1	Cep164
Trim9	Galnt1	Specc1	Kif5c	Ccdc88c	Myo6	Dgkg	Snap91		Pde10a	Sirt3	Slc8a1	Ankrd12	4932438A13Rik	Rbm4b	Scai	Apc
Galnt17	Itm2b	Mllt3	Gabarapl1	Dnaja1	Pde4a	Slc50a1	Nlgn1		Elavl3	Tmem181a	Phactr1	Atp2a2	Dpp6	Strbp	Sv2a	Kcnn2
Luc7l3	Map4	Rsrp1	Rpl32	Cttnbp2	Epha4	Sfswap	Elavl2		Hivep3	Scn1a	Slc4a10	Hivep3	Ube3a	Magi2	Tcf25	Ankrd12
Nisch	Sorl1	A230057D06Rik	Atp5g1	Schip1	Atp11b	Eno1	Zfpm2		Iqgap1		Bzw2	Kmt2e	Cadps	Golga4	Tet2	Cwf19l2
Ttc14	Miat		Atp5j	Ranbp2	Onecut2	Leng8	Unc5c		Snx10		Lmo4	Rapgef6	Foxp1	Zmynd8	Hnrnpa2b1	Atxn1
Srek1	Sipa1l1		Ppia	Ly6h	Usp12	Hmgn3	Pcdh9		Cacna1a		Sorl1	Cdh2	Slc38a1	Gsdme	Nbea	Ubr5
Gm45159	Osbpl6		Rpl41	Tenm4	Kcnn2	Aak1	Apba2		Unc5c		Elmod1	Atp2b2	Hivep3	Arhgef12	Enah	Etnk1
Ncam1	Rasgrf1		Rpl18a	Lmo4	Cacna1a	Ptprn	Dgkb		Lrfn5		Enox1	Sv2a	Ncald	Ppp2r2b	Nbeal1	Celf4
Rpl15	Dlg4		Arpc2	Actb	Slc24a2	Pde1a	Ptprk		Nrxn2		Prkcg	Cers4	AY036118	Atp5l	Dst	Atp2c1
Prkce	Faah		Arl6ip1	Trpc4	Galnt17	Crym	Dock9		Sptbn1		Pde4a	Tmem181a	Ryr3	Zmat4	Stmn2	Tcf25
Bclaf1	Ddx46		Ywhab	Tet2	Erc1		Dock4		Vps9d1		Csrnp3	Pclo	Cd47	Cadm1	Tulp4	Nav3
4430402I18Rik	Gria3		Nap1l5	Osbpl6	Dgkz		Gm45159		Khdrbs2		Dzip1	Nrd1	Etv1	Mapk8	Ubr5	Srpk2
Dpp6	Slitrk5		Dnm1	Dennd5b	Slc8a1		Oxr1		Atp6v1h		Zfp260	Dennd5b	Iqgap1	Ckb	Ccdc88a	Mef2a
Trank1	C78859		Aplp1	Baiap2	Magi2		Adgra1		Kif1b		Agk	Atxn1	Rsrp1	Gria1	Cers4	B230307C23Rik
Rnf112	Khdrbs2		Eif4a2	C130071C03Rik	Pgbd5		Raph1		Stxbp1		Csmd2	4932438A13Rik	Kcnh7	Cacna1a	Tcf12	Nav2
Rsrc2	4430402I18Rik		Atp6v1f	Ddx50	Parp1		Frrs1l		Srpk1		Gm3764	Arid4b	Stxbp5l	Rufy3	Lnpk	Kif21a
Cep70	Gm16105		Rpl19	Rsrp1	Pcdh9		Cacna2d3		4930402H24Rik		Rasgrp1	Kif1a	Kif1a	Vezt	Abcc5	Lnpk
Faah	Nr3c2		Mllt11	Csde1	Nrp1		Rev3l		Zfp644		Adgrl3	Mapt	Nrcam	Enah	Cadm1	Ccdc174
Celf1	Sel1l		Gnb1	Slitrk5	Unc13a		Kcnma1		Gabra2		Akap13	Ddhd2	Chgb	Bscl2	Clasp2	Mirg
Elmod1	Ralyl		Slc25a4	Cnksr2	Rap2b		Neurod6		BC005561		Akap8l		Gm42418	Stk38	Rbm4b	Pabpn1
Sipa1l1	Crym		Rpl34	Hcn1	Celf3		Ptprn		Htt		Mllt3		Pfkp	Vps9d1	Cacna2d3	Gm16183
D430042O09Rik	Tecpr1		Fam171b	Sf3b1	Adam11		Magi2		Shank1		Pcdh10		Vps13a		Ntng1	Akap9
Rasgrf1	Adam23		Cpe	Leng8	Ryr3		Gabrb1				Unc13b		Unc80			Ddx17
Zfp950	Slc24a2		Flywch1	Tpm3	Gm27032		Atp11b				Eno2		Sec62			Kidins220
6030458C11Rik	Camkv		Tmem30a	Arglu1	Leng8		Zcchc18				Lrrc4c		Dlg1			Cspp1
Sfpq	Nin		Ncdn	Calm2	Dapk1		Adam11				Cyfip2		Cacnb4			Sntg1
Lman2l	Actr2		Rpl37	Srsf5	Ralgapa1		Camk2d				Myt1l		Pclo			Hook3
Ankrd11	Mllt3		Emc10		Pcdh10		D5Ertd579e				Haghl		Tenm1			Dennd5b
Brinp1	Srsf10		Sncb		Nup93		Pdlim7				Cspg5		Dmd			Srgap2
Epha4	Arhgef25		Rab6b		Slc3a2		Homer1				Ap2b1		Tnrc6a			Limch1
Mtch2	Cacna2d3		Eno2		2900055J20Rik		Gm26917				Iqsec3		Efr3a			Adam23
Ndrg4	Ralgps1		Ckb		Kcnj6		Robo2				Cacna2d3		Phf14			Adam22
Dcaf8	Tmem191c		Chd3		Matk		Brinp2				Dmd		Sv2a			Rgs7bp
Zfp207			Elob		Znrf1		Macf1				Adam23		Ndrg3			Abcc5
Tnrc6c			Ran		Ddx17		Frmd4a				Kcnma1		Vezt			Prrc2c
Sfswap			Cox6c		2010111I01Rik		Ntrk2				Stmn2		Cspp1			Gm45159
Zc3h7a			Rps21		Enox1		Grm7				Ube3a		Tet2			Pfkp
Lsm7			Enc1		Shank1		Slc4a3				Dlg1		Mdga2			Cers4
Slc6a6			Nefl		Mctp1		2010111I01Rik				Ralyl		Chd6			Cacna1b
Tardbp			Ndufs5		Pdlim7		Slc6a17				Scn1a		Map1b			Gnao1
Cacna2d1			Bex3		Fam168a		Wnk1				Ralgapa1		Ntrk2			Adgra1
Tmed9			Neurod6		Dpp6		Nbea				Anks1b		Myo9a			Dst
Cnrip1			Nucks1		Nos1ap		Gls				Pgm2l1		Mef2a			Usp40
Gatad2b			Atp6v0b		Mpped2		Hmgn3				Hivep2		Ppip5k1			Nfat5
Jph4			H3f3b		Nebl		Aig1				Nrgn		9530059O14Rik			Sbf2
Sept3			Mdh2		Psd3		Tigd2				Nin		Dnm3			Gdap1
Rbfox3			Vdac1		Dgkg		Usp9x				Lncpint		Kmt2e			Gprasp1
			Gpm6a		Ints6l		Nrp1				Slc4a3		Xpr1			Rufy3
			Kif1a		Schip1		Fam193b				Ptprn		Kcnma1			Rbm25
			Pde1a		Speg		Tnr				Slc1a1		Hnrnpu			Rufy2
			Rps9		Nfasc		Cck				Adam22		Nrp1			Trpm7
			Atp5f1		Snap25		Gramd1b				4430402I18Rik		Dgkh			Mapk8
			Eif1b		Iqsec1		Col11a1				Itsn2		Birc6			Slc25a4
			Rpl22l1		Mical2		Dlg2				Rsrp1		Gprasp1			Taz
			Sez6		Dtx3		Gpi1				Tub		Srrm3			Cacna1a
			Rtn1		Gm26917		Ate1				Msra		Nav3
			Cdc42		Gm45159		Arhgap5				Chd3		Map7
			Mt3		Plcb1		Elavl3				Unc5c		Sept11
			Cfl1		Gria1		Strbp				Eif4g3		Macf1
			Rps15		Chka		Kcnq2				Dlg4		Usp29
			Mlf2		Ubl3		Tspoap1				Chrd		Ankrd12
			Ywhaz		Cdh2		Adgrb1				Iqgap1		Cers4
			Rpl24				Scg2				Gpatch8		Abhd18
			Pafah1b1				Zeb2				C230004F18Rik		Herc1
			Ndufa13				Srgap2				Nrp1		Ncoa7
			Klc1				Cacna1b						Senp7
			Pgrmc1				Csmd3						Dennd5b
			Rpl28				Zmynd8						Rbm25
			Nckap1				Gria4						Tanc2
			Rtn3				Klhl3						AC149090.1
			Rps19				Zfyve27						Rufy2
			Ptma				Uchl1						Akap8l
			Ftl1				Trip12						Dmxl1
			Atp5g2				Ptprs						Rbm6
			Wasf1				Cdk14						Mical3
			Atp5c1				Pbx1						Zbtb38
			Rpl9				Grm5						Hook3
			Caln1				Kcna1						Wnk1
			Ndufa4				Esyt2						Kidins220
			Scg5				Mirg						Gm26917
			Arpc1a				Adarb1						Gnao1
			Psap				Supt5						Atp2b2
			Syt11				Rab6b						Usp34
			Lingo1				Napg						Golga4
			Cds2				Ncam1						Tcf25
			Rrp1				Sfswap						Dab1
			Cox7a2				B830012L14Rik						Gpatch8
			Serinc1				Faah						Elavl2
			Ctsb				Gabarapl2						Trank1
			Selenok				Mapk8						4833420G17Rik
			Itm2b				Kif1a						4930402H24Rik
			Rpl35a				Tango2						Ggnbp2
			Pja2				Dtx3						2410089E03Rik
			Rps2				Hsp90aa1						Tecpr1
			Rpl10a				Kif3a						Atp1a3
			App				Daam1						Ranbp2
			Ywhag				Tro						Adgrl1
			Cyfip2				Matk						Usp9x
			1700020I14Rik				Etv1						Shank1
			Hspa5				Dmxl1						Zfp644
			Tma7				Exoc4						Herc2
			Gm27032				Atrn						Helz
			Rasgrp1				Dpm1						Rnpc3
			Rtf1				Leng8						Bicd1
			Rps23				Cacna1a						Ncor1
			Hsph1				Jmjd1c
			Prkcg				Dctn4
			Canx				Gnas
			Atp6v1g2				Gm38393
			Prkar1a				Msra
			Eif1
			Clstn1
			Slc25a3
			Npm1
			Myl6
			Ndufb9
			Syt4
			Camkv
			Npdc1
			Rpl27a
			Adgrb1
			Bsg
			Rabac1
			Bsn
			Kifap3
			March6
			Car11
			Rtn4
			Gsk3b
			Tpi1
			Cst3
			Nsg2
			Rsrp1
			Prnp
			Tsc22d1
			Psmd7
			Impact
			Scd2
			Atp2a2
			Stmn2
			Thy1
			Sept7
			2210016L21Rik
			Ociad2
			Atp6ap2
			Slc17a7
			Rps20
			Calr
			Nell2
			Pgm2l1
			Atp6v1b2
			Ttc3
			Rpl37a
			Zbtb18
			Cox7c
			Nfix
			Rpl30
			Rab14
			Tmem191c
			Serf2
			Sec62
			Fam131a
			Nptn
			Cd47
			Camk2n1
			Cpne7
			Sh3gl2
			Man1a2
			Nptxr
			Sumo2
			Chst1
			Grina
			Faim2
			Atp1a1
			Gm42418
			Bcl11b
			Frrs1l
			Olfm1
			Prrc2b
			Hivep2
			Mphosph8
			Fkbp8
			Ube2b
			Snap25
			Napb
			Akap6
			Sv2b
			Akap11
			Crym
			Rps27
			Kcnh7
			Capza2
			Serbp1
			Tmem59l
			Chd5
			Ptprn
			Wbp11
			Tecr
