## Supplementary table 2: interneuron subtypes markers for "Single nucleus RNA-seq in the hippocampus of a Down syndrome mouse model reveals new key players in memory"

Hippocamposeptal	Axo-axonic	CGE-derived neurogliaform	Cck	CGE-derived neurogliaform Cxcl14+
Col19a1	Erbb4	Gad2	Col19a1	Dlx6os1
Nxph1	Gm13629	Reln	Neb	Vip
Utrn	Cit	Dlx6os1	Syt6	Adarb2
C130073E24Rik	Nxph1	Nxph1	Col25a1	Rgs12
Maf	Slc6a1	Slc6a1	Cnr1	Dlx1
Grik1	Zfp536	Zfp536	Frem1	Cbln2
Sst	Tm6sf1	Maf	Rgs12	Npas1
Meg3	Sox6	Hapln1	Dlx6os1	Fbln2
Snhg11	Btbd11	Grik1	Pde3a	Erbb4
Cit	Cntnap4	Vcan	Npas1	Snhg11
Reln	Maf	Gad1	Igf1	Npas3
Cacna2d2	Cacna2d2	Erbb4	Gm45321	Igf1
Gad2	A930002C04Rik	Frem1	C130073E24Rik	Cit
Arx	Pvalb	Hcrtr2	Maf	Zfp536
Elavl2	Tmem44	Lamp5	Adarb2	Nrxn1
Grin3a	Kcnc1	Sema3c	Npas3	Nrxn3
Slc6a1	Arx	Ndnf	Serpine2	Meg3
Usp29	Mef2c	C130073E24Rik	Eps8	Gad2
Ankrd55	Col26a1	Nyap2	Gad2	Grik1
Gria4	Gria4	Zmat4	Grik1	Tcf4
5330434G04Rik	Snhg11	Neb	Rbms3	Ptprz1
Gpc6	Col19a1	Snhg11	Kcnip1	C130073E24Rik
Dlx6os1	Meg3	Sgcz	Dlx1as	Maf
Tmem91	Gad1	Gm45768	Pde5a	Cnr1
Nrxn3	Dlx6os1	Adra1a	Nrxn3	Fnbp1l
Ube3a	Phlda1	Afap1	Slc6a1	Lima1
Cux2	Elavl2	Gabrg3	Grip1	Slc6a1
Spats2l	Ankrd55	Unc5c	Ndnf	Ogt
Peg3	Osbpl3	Galntl6	Ubash3b	Usp29
Brinp3	Kcnc2	Id2	Btbd11	Ankrd55
Satb1	Gabrg3	Col25a1	Sema3c	5330434G04Rik
Dnm3	Nek7	Gm16070	Mtss1	Grid2
Cdh13	5330434G04Rik	Cntnap4	Usp29	Nr2f2
Ankrd24	Peg3	Dlc1	Elmo1	Fxyd6
Timp3	Grik1	Dlx1as	Meg3	Brinp3
Etl4	Limch1	Pde11a	Snhg11	Ube3a
Mtss1	Rbms3	Ptprt	Zfp57	Fstl5
Sgcz	Coro6	Tcf4	Dlx1	Gad1
Camk2d	Ankrd24	Cit	Gad1	Sorcs3
Kcnc2	Utrn	Plcb4	Reln	Galntl6
St8sia4	Camk1	Gria4	Zfp536	Ablim1
Gm13629	Msi2	5330434G04Rik	Ptprm	Limch1
Camk1	Arhgap18	Rph3a	Gm13629	Grip1
Mirg	Mir124-2hg	Rab3c	Dcx	Prox1
Tm6sf1	Manba	Fnbp1l	Cit	Magi1
Unc5d	Ank1	Dner	Gm45768	Rab3c
Grid2	Stard9	Tenm1	Hmgn2	Nbea
Ptchd4	Afap1	Ntrk2	Etl4	Gpc6
Dcx	Gad2	A830018L16Rik	Rasgrf2	Thsd7a
Gad1	Mtss1	Mef2c	Necab1	Frmpd3
CT025619.1	Gpc6	Kcnc1	Ptprz1	Rnpc3
Ntm	Srrm4	Vstm2a	Tmtc2	Synpr
Rims2	Galntl6	Rbms3	Lima1	Pcdh10
Ntrk2	Akr1b10	Ttc28	Elavl2	Cdh10
Zcchc18	Etl4	Osbpl3	Pclo	Pcdh7
Magi1	Plcxd3	Cacna2d1	4930544F09Rik	Myt1l
Garnl3	Ube3a	Igsf11	Peg3	Igsf3
A230057D06Rik	Ptchd4	Elavl2	Erbb4	Peg3
Trhde	Itga6	Grip1	Arx	Zmat4
Rnpc3	Spats2l	Pam	AC154782.1	Lrrtm3
Col25a1	Ccdc136	Rasgrf2	5330434G04Rik	Vstm2a
Akap9	3110021N24Rik	Plxdc2	Tle2	Grb10
Rab3c	C130073E24Rik	Trpc5	Cpne5	Ntm
Fchsd2	Dcx	Fgf9	Fstl5	Dnm3
Frmpd3	Aaed1	Magi1	Wls	Zeb2
Cux1	Slc4a3	Meg3	Dnm3	Sntg1
Fstl5	Epb41	Slc2a13	Ttc28	Csmd3
Pcdh15	Sgcz	Adarb2	Mir124-2hg	Mtss1
Lrrtm3	Dlgap2	Rims2	Sgcd	Mef2c
Grip1	Fgf12	Mtss1	Vstm2a	Ano4
Vwa5b2	Grip1	Gm3764	Col5a2	Cacna1g
Zfp941	Lrrtm3	Dnm3	Cadps2	Kcnc1
3110021N24Rik	Ubash3b	Nfib	Brinp3	Nrxn2
Pde10a	Inpp5j	Hdac9	Afap1	Gm3764
Grb10	Ano4	Cux2	Gria4	Hnrnpa2b1
Cspg5	Hcn1	Atp11b	Rph3a	Pik3r1
Nap1l5	Satb1	Tex9	Hdac9	Cntnap2
Spock3	Mirg	Cntn5	Fnbp1l	Sgip1
Fgf12	Grk3	Qk	Sgcz	A230057D06Rik
Pcdh7	Vwa5b2	Ptchd4	Ogt	Thrb
Mir124-2hg	Magi1	Grin2a	Rab3c	Akap9
Zfp536	Cmc2	St8sia4	Phf20l1	CT025619.1
Rab27b	Lima1	Elmo1	9530059O14Rik	Rph3a
Grk3	Cemip	Mgll	Cacna1b	Ncam1
Aaed1	Ntrk2	Ubash3b	Cacnb4	Slc35f4
Pid1	Zfp941	Edil3	Cep164	3110021N24Rik
Tnrc6a	Mroh1	Vgll4	Dner	Ntrk2
Ece2	Ints6l	Nrxn3	Fxyd6	Grik2
Gm16183	Ppargc1a	Rora	Ankrd55	Metap1d
Gprasp2	Akain1	Tcf12	Nrxn1	Pam
Epb41l3	Dip2a	Unc5d	Pitpnc1	A830082K12Rik
Pam	Dnm3	Zeb2	Scn9a	Gria4
Cep164	St8sia4	Serpini1	Hdac6	Cntn5
Hjurp	Kcnt1	Tm6sf1	Garnl3	Etl4
Cacna2d3	Ntrk3	Rab27b	Mirg	Elavl4
Cxxc4	Ppip5k2	Alcam	Cxxc4	Cspg5
Adgrl2	Cacng2	Nrsn1	Scn1a	Ankrd12
Ugdh	Ogt	Fryl	Tbl1x	Amer2
Gm14296	Dlc1	Rimbp2	Zfp608	Rev3l
Zranb2	Ptpre	Flrt2	Ankrd24	Mirg
Trpc6	A230057D06Rik	Gabrb2	Qk	Gm42418
Pclo	Gm47423	Dcx	Cpne2	Kif1a
Msi2	Elavl4	Mpdz	A230057D06Rik	Gabrg3
Lrtm1	Thsd7a	Cadps	Tcf4	Sobp
Pfkp	Pam	C530008M17Rik	Tm6sf1	Ubb
Limch1	Kcna1	Sgip1	Pag1	Car10
Car10	Adgra1	Hip1	CT025619.1	Zbtb16
AW209491	Unc5d	Pde4d	Camk1	Igsf8
Gm11713	Cep164	Dlgap2	Plppr1	Camk2d
Rasgrf2	Shc3	Gabra1	Grk3	Aplp2
Las1l	Slit2	Camk2d	Spats2l	Nap1l5
Gm47423	Sep-04	Nos1	Ablim1	Gphn
Cntn5	Nrxn3	Gm47423	Rnpc3	Tcf12
Atat1	Zmat4	Kit	Kcnc1	Atp11b
Zfp612	Atp11b	Rps6ka5	Cntnap4	Macf1
A830082K12Rik	Scn1a	Frmpd3	Rims2	Elavl2
Ankrd12	Thrb	Peg3	Kcnc2	Fchsd2
Tcf25	Tsc22d4	Osbpl8	Erc1	Vezt
B830012L14Rik	Cux2	Ttc39b	Tenm1	Gprasp2
Slc4a3	Arhgap5	Tbl1x	Apc	Las1l
Ogt	Plekhh2	Scn1a	Nap1l5	Pgap1
Kif1a	Plxdc2	Slc38a1	Ccdc82	Hjurp
Chd6	Epb41l3	Ints6l	Kif1a	L1cam
Kcnc1	Las1l	Grk3	Arnt2	Wsb1
Elavl4	Tcf4	Phka2	Syne1	Nfib
Ccdc174	Ttc39b	Vezt	Metap1d	Zranb2
D3Ertd751e	Rims2	Syt1	Akap7	Enah
Rgs17	Bcl2	2900055J20Rik	3110021N24Rik	Cst3
Iqcj	Dmac2	Akap8l	Cspg5	Clasp2
Nbeal1	Camk2d	Hcn1	Magi1	Msi2
Sgip1	Sgip1	Erc1	Aaed1	Tcf25
Elmo1	Sirt3	A230057D06Rik	Cacng2	Tacc2
Slc38a1	Kcna2	Spock3	2900055J20Rik	Cd81
Hook3	Nap1l5	Pde10a	A830018L16Rik	Zcchc18
Pgap1	Rnpc3	Camk1	Vezt	Shtn1
Frmd4b	Il1rapl1	Epha3	Frmpd3	AY036118
Atp8a2	Cspg5	Kcnh7	Tmem131l	Zfp280d
Bcl9	Trps1	Rapgef4	C530008M17Rik	Atat1
Tmem131l	Fmn1	Grik2	Fryl	Camk1
Macf1	Slc38a1	Sesn3	Gng2	Srrm4
Zfp30	Sv2a	Galnt7	Gprasp2	Lrfn5
Zmynd8	Apc	Zfp608	Kctd12	Ppip5k2
Rbm4b	Pacsin2	Metap1d	Elavl4	Zwint
Thap2	Gm15520	Ogt	Alcam	Lnpk
Chd3os	Lrrc4	Nap1l5	Slc44a5	Ift81
Dock7	Gm16183	Ptprd	Plxna2	Chd6
Tro	Vstm2a	Chd6	Grid2	Nbeal1
Tet2	Abhd18	Cspg5	Lmbrd1	Scg5
Gm26917	Mapk8ip1	Mir124a-1hg	Fgf12	Rfx7
Gaa	Pde10a	Acsl1	Nfat5	Pde4d
Bscl2	Spock3	Homer2	Zeb2	Hspa8
Nyap2	Ccdc174	Slc4a3	Unc5d	Dock7
Nrxn2	Sntg1	Cntnap2	Fchsd2	Cntnap5a
Tsc22d4	Fchsd2	Trps1	Dtnb	Kif21a
Sfxn1	Adcy8	Usp29	Clstn3	Dzip3
Tmeff2	Zfp385b	Rnpc3	Las1l	Daam1
Gm26906	Klhl32	Zcchc18	Gm11713	Socs2
Hdac4	Arhgap26	Ssbp2	Kcnd3	App
Mrps5	Gsdme	C130071C03Rik	Nr2f2	Calr
Rev3l	Ntm	Msi2	Trpc4	Ate1
Gm40841	Cdc14b	Zfp385b	Grb10	Rims2
Cadm1	Tnrc6a	Tnrc6a	Sorcs3	Alcam
Grm1	Kif1a	Ankrd24	Tsc22d4	Ccnh
Dennd5b	Cacnb4	Cacnb4	Hipk2	Glmn
Itfg2	Cntnap5a	Cxxc4	Cadps	Cers4
Usp36	Zfp30	Aplp2	Gnao1	Dcx
Vezt	Gm26906	Nrxn2	Ssbp2	Mttp
Cspp1	Sorbs2	Pcgf5	Chd5	Dst
Gria1	Xkr4	Atp8a2	Serpini1	Pclo
Ctnna2	Qk	Robo2	Zfp385b	Ripor2
Rph3a	Tcf25	Cdkl5	Ntm	Acaca
Srgap2	Srgap2	Kif1a	Ripor2	Rpl30
Golga4	5031439G07Rik	Apc	Nek1	Eef1a1
Adgra1	Rasgrf2	Cep164	Cep170	Zfp608
2410089E03Rik	Inpp5f	Epb41l1	Scai	Nsd2
Abhd18	Mfn1	Abhd18	Atp11b	Hsp90b1
Nek1	Cdh13	Dzip1l	Msi2	Slc24a5
Magi2	Agl	Rims1	Lrrtm3	Git2
Dlgap2	Akap9	CT025619.1	Ntng1	Mar-01
Mapk8	Nek1	Acadsb	Ppip5k2	Dstyk
E530011L22Rik	Osbpl9	Gabbr2	Spock3	Gnao1
Gm30382	Atp8a2	Kcnn2	Zfyve16	Ftx
Ppp2r2b	Snrnp48	Ankrd12	Gpr158	Stmn1
Runx1t1	Man2a2	Tnks	Daam1	Pfkp
Dynlt1a	Cspp1	Cwf19l2	Nrxn2	Tenm1
Mafg	Kcnab1	Dock3	Hjurp	Gapdh
Arhgef12	Zfyve16	Atxn1	Ccdc88a	Tet2
Mdga2	Pfkp	Ophn1	Sgip1	Srrm1
Cep290	Macf1	Nbeal1	Sdk2	Abcc5
D830024N08Rik	Strbp	Ubr5	Osbpl8	Gm26724
Spred3	Bend6	Mtus2	Akr1b10	Atr
Lrp8	Ttll7	Etnk1	Sfxn1	Pcdh17
Bicd1	Got1	Rpl30	Lrfn5	Zbtb38
Mapk8ip1	Fam49b	Celf4	Homer2	Gm47423
Clstn3	Lancl1	Tcf25	App	Rufy2
Rfx7	Pxk	Spred3	Slco3a1	Tuba1a
Fsd1l	Mdga2	Atp2c1	Camk2d	Ttll7
Impact	Osbpl1a	Slc12a6	Mafg	Edil3
Inpp5f	Depdc5	Nav3	Sv2a	Vcp
Zwint	Tango2	Atat1	Pdzrn4	Ophn1
Pcdh10	Chchd3	Fchsd2	Xkr6	Dopey1
Iqsec1	Gtf2ird1	Ccdc174	Nyap2	Mir124-2hg
Afg3l1	Me3	Mindy2	Col4a2	Stmn3
Kcna2	Lrrc4c	Srpk2	Sel1l3	Zfp612
Rufy3	Mrps5	Lnpk	A830082K12Rik	Ccdc174
Cacna1b	Sparcl1	Mef2a	Plekha1	Rpl13
Stmn2	Fam13a	B230307C23Rik	Rfx7	Tulp4
Csrnp3	Tet2	Pou2f1	Kcnn2	Nono
Ttc4	Nbeal1	Kif21a	Cntnap2	Serinc1
Rufy2	Acss2	Nav2	Pfkp	Ing4
Chd5	Cadps	Mirg	Upf3b	Pcsk1n
Gnas	Dock7	Nek1	Prrc2c	Prdx2
Smyd5	Kif5a	Rev3l	Gphn	Tecr
Acaca	Gabra1	Sez6	Pid1	Abhd18
Zfp846	Atp5l	Hook3	Arhgap26	Tspyl4
Zmym6	Srrm2	Nrip3	Epha3	Scg2
Gphn	Rab3c	Akap9	Akap9	Cacna2d3
Slco3a1	Atp1a3	Srgap2	Nrp2	Gigyf1
Taf15	A430106G13Rik	Pabpn1	Cpne4	Letm2
Naa35	Usp36	Tpr	Acsl1	Arhgap5
Atp2b4	Trio	Flywch1	Ubr5	Mafg
Mgat4c	Furin	Slitrk4	Dtna	Cox8a
Gm44644	Epb41l1	Gm16183	Zfp612	Bscl2
	Htr1f	Fam49a	Ankrd12	Cpe
	Far2	Adam23	Runx1t1	Timp4
	Zfyve9	Cspp1	Rev3l	Dmtf1
	Gm26917	Slco3a1	Pde4d	Cacna1b
	Hdac4	Sntg1	Frmd4a	Itsn1
	B830012L14Rik	Tmem132b	Chd6	Nrg3
	Mat2a	Dennd5b	Ntrk2	Stmn2
	Zranb2	Tsc22d4	Zmat4	Tnrc6a
	Gm26720	Limch1	Synpr	Phactr3
	Prkacb	Kidins220	Camk4	Oaz1
	Hjurp	Kif5c	Wnk3	Hook3
	Phactr3	Dock7	Slc35f4	Fsd1l
	Pclo	Arid5b	Ppm1h	Psma1
	Dennd5b	Pfkp	Ugdh	G3bp2
	Nktr	Pcdh10	Sbno2	Mir124a-1hg
	D1Ertd622e	Adam22	Dock7	Rbm4b
	Lekr1	Ppip5k2	Mfn1	Gnas
	Pcdh7	A830082K12Rik	Sntg1	Gm42726
	Rph3a	Rgs7bp	Syn2	Scn1a
	E530011L22Rik	Lars	Ak2	H3f3a
	Hspa4l	Gpr158	2700097O09Rik	Gnl3l
	Ttc4	Prrc2c	Cd81	Cadm1
	Iffo1	Abcc5	Atp8a2	Gm14296
	Atat1	Dus2	Impact	Flrt3
	Clstn3	Lrif1	Fer	Cfl1
	Magi2	Ccdc50	Slitrk4	Glg1
	Gria3	Dzip3	Tmem91	Thap3
	Tfrc	Rab6a	Enah	Usp9x
	Enox1	Nrp2	Tulp4	Gprasp1
	Hook3	Snrk	Nmt2	Gpbp1
	Atp13a3	Cars	Mrps5	Tro
	Carmil1	Sep-07	AI593442	Plekha1
	Tmem91	Msh3	Dst
	Gabrb2	Gprasp2	AW209491
	Fryl	Nrbp2	Acadsb
	Acsl1	Mrpl52	Stmn1
	Ckb	Cacna1b	Gm26906
	Chd6	Cers4	Cck
	Slc6a17	Rpl7	Phactr3
	Hook2	Gm45159	Kif5a
	Sars	Cyth3	Cep192
	Prpf4b	Gnao1	D3Ertd751e
	Hadha	Ep300	C130071C03Rik
	Pi4ka	Adgra1	Srgap2
	Zfp398	Smc6	Agk
	Camk2g	Rnf13	Epb41l3
	Myo6	AI593442	Zbtb37
	Igf2bp3	Fut8	Cadm1
	Pnkd	Dst	Vsnl1
	Ndfip2	Ppp6r3	Nagk
	Golga4	Agk	Rbm4b
	Mafg	Numb	Cdh11
	Xkr6	Usp40	Pcsk1n
	Gm40841	Large1	Lrtm1
	Rusc1	Vldlr	Pbx1
	Got2	Las1l
	Rab27b	Nfat5
	Nav1	Gdap1
	Nyap2	Rpsa
	Serpini1	Sbf2
	D830024N08Rik	Gprasp1
	Usp29	Pid1
	Kif21b	2900097C17Rik
	Enah	Rbm25
	Sec31a	Zbtb4
	Dzip1	Nalcn
	Arhgef12	Rufy3
	Acadsb	Ubr3
	Cars	Gphn
	Ppp2r2b	Fam49b
	Fsd1l	Rif1
	Tm9sf4	Exoc3
	Cntnap2	Mtm1
	Ablim1	Brinp2
	4930447C04Rik	Trpm7
	Zfp260	Man1a2
	Rapgef4	Slc7a8
	Dtna	Rufy2
	Dnm2	Tet2
	Zbtb4	Zfp30
	Slc38a2	Rfx7
	Lynx1	Nsun6
	Mapk8	Mon2
	Elavl3	Rspry1
	Epha10	Nmt2
	Itsn1	Dmtf1
	Slc25a3	Taz
	Alcam	Mapk8
	Haghl	Pak7
	Adam23	Dab1
	Sirt5	Colgalt1
	Trmt11	Ccnh
	Osbpl2	Astn1
	Rnf157	Gm14296
	Lrrc49	Hps4
	Smyd4	Sox5
	Gripap1	Cacna1a
	Elovl6	Brd8
	Eprs	Mafg
	Zmynd8
	Metap1d
	Stk38
	Abca5
	Mpp6
	AW209491
	Rab6b
	Sncb
	Iqsec1
	Sec24a
	Oxa1l
	Lactb2
	Slc35f3
	Immt
	Armcx1
	1700020I14Rik
	Bcl9
	Gm49179
	Pcdh9
	Ufsp2
	Adgrl2
	Fibp
	Zfp612
	Snx21
	Pid1
	Kansl3
	Plch2
