## Supplementary table 3: DEGs for "Single nucleus RNA-seq in the hippocampus of a Down syndrome mouse model reveals new key players in memory"

### Sheet: Sheet1
genes	CA1	CA2	CA3	DG	RHP	Interneurons
Son	0.919458	0.884062	0.981653	1.10211	1.06053	1.027
Grin2a	-0.730106	-0.664228	-0.666302	-0.600792	-0.714076	-0.470957
Rnf121	1.13297	0.817138	1.10435	0.99646	1.59859	1.47601
Tmem181a	0.877251	0.632084	0.772807	1.07902	1.00547	1.04865
Ahi1	-0.37991		-0.375743	-0.48884	-0.50069	-0.452887
Sav1	0.660495	0.64416	0.695197		0.453692	0.538923
Ttc3	0.413721		0.356247	0.392259	0.415442	0.521973
9530059O14Rik	-0.412457	-0.573631	-0.374623	-0.374345	-0.34522	-0.380618
Gtf2h5	0.553272		0.446621	0.597477	0.481641	0.499136
Slc24a5	-0.387884	-0.606022	-0.52972	-0.270455
Stxbp5l	-0.42898	-0.652255	-0.313042	-0.35349	-0.357522	-0.226407
Srrm2	-0.335242		-0.326622	-0.322528	-0.413067	-0.453532
App	0.444937		0.47076	0.370136	0.487075	0.479053
Scg5	0.466876		0.421687	0.345909	0.387002	0.485632
Trim35	-0.456438		-0.394775	-0.573863	-0.502301	-0.59848
B230307C23Rik	0.433497		0.307909	0.433092	0.447036	0.549169
Rbm39	-0.279968		-0.200102	-0.308012	-0.318762	-0.363013
Ube3a	-0.199538		-0.298598
Fbl	0.453663		0.493862	0.476849	0.537474	0.632792
Soga3	-0.427449		-0.270967	-0.338911	-0.631875	-0.459611
Tulp4	0.372104		0.446252	0.441088	0.412646
Lsamp	-0.22904		-0.239277		-0.200615
Nebl	-0.323378		-0.300968	-0.314525	-0.223425	-0.249072
Adgrb3	-0.229999		-0.202775		-0.191932
Usp16	0.309733		0.32694	0.302375	0.339041
Shank1	-0.346056				-0.249928
Zbtb20	-0.195477	-0.219437	-0.2235
Pid1	-0.40301		-0.365443		-0.341687	-0.361381
Celf2	-0.191372		-0.157241
Pde10a	0.312758		0.476645	0.318402	0.401454
Rab11fip2	0.356646		0.353004
Actb	0.284974				0.230859
Zfp251	-0.372713				-0.314749
Tcf4	-0.154749					-0.203035
Cryzl1	0.346007		0.288747	0.29544	0.365358	0.41731
Tmem191c	-0.365395		-0.326731	-0.366681	-0.356721	-0.334018
Macrod2	-0.378131			-0.371701	-0.322325	-0.401006
Atp5j	0.327443		0.281899
Bcl11a	-0.218525				-0.2236
Camk2a	-0.177135				-0.160734
Atp5o.1	0.326711		0.348287		0.358221
Vps13a	-0.283114		-0.334035	-0.373565	-0.381325	-0.377492
Eif2s3y	-0.256696		-0.313927	-0.23821	-0.181575	-0.197865
Gm16105	0.296315			0.333392	0.439937
Synj1	0.288556		0.255542	0.318181	0.30409
R3hdm1	-0.163473		-0.173798
AC149090.1	-0.345289			-0.427519	-0.335503
Mttp	0.340004			0.301892	0.45052	0.45132
Pigk	0.33588		0.320772		0.438061
Cacnb2	-0.274315		-0.282979
Ccnd2	-0.302392
Sipa1l1	-0.238401			-0.251369	-0.293335
Dynlt1a	0.303661			0.30573	0.496988	0.455696
Kcnj6	0.264975			0.275318
Gm26917	-0.273417				-0.210057	-0.198589
Itsn1	0.261553		0.297791	0.334873
Arid1b	0.270468		0.315093
Reps2	-0.337629					-0.301487
Paxbp1	0.262285
Mical2	-0.171674
Ktn1	-0.252609		-0.357756	-0.370509	-0.326259	-0.257898
Exoc6b	-0.293277
Grm5	-0.18006		-0.215551	-0.205167
Rnf112	-0.294191		-0.232569	-0.292732
Rbm28	-0.271084				-0.186705
Baiap2	-0.216804			-0.231282
Ascc3	-0.33319				-0.386368	-0.389288
Tra2a	-0.246858			-0.238155	-0.292062	-0.348369
Homer2	-0.301088
Gm16183	0.258301			0.257158
Kcnq1ot1	-0.153176		-0.17331			-0.246532
Epha6	-0.322242
Nbea	-0.184748		-0.210247
Csnk1a1	-0.227346
Dopey2	0.249008		0.270975
Tbc1d1	-0.281051
Mpc1	0.253722
Ifnar1	0.239203		0.265417
Kif5b	-0.263748		-0.304255	-0.297865	-0.310302	-0.246883
Lman2l	-0.228352	-0.5661	-0.276566
Cnot4	-0.204283
Snx21	-0.317741				-0.377414	-0.359029
Ndst4	-0.347231
Acap2	-0.301257			-0.284977	-0.273147
Grin1	-0.22731		-0.255758	-0.290119	-0.373663	-0.247673
Slc5a3	0.238693		0.276833
Rasgrp1	-0.231196
4833420G17Rik	0.226741
Hsp90ab1	0.256832		0.242839
Eid1	0.262524
Snrpf	-0.280855		-0.281852			-0.325948
Scn3b	-0.241718
Col4a2	0.23296
Rab34	-0.318488			-0.402369		-0.356717
Brwd1	0.206023		0.264581	0.254847
Lztfl1	-0.251694				-0.259263
Ntng1	-0.341239			-0.48318	-0.470478
Unc80	-0.164845		-0.202149
Herc1	-0.186797
Dbn1	-0.265213		-0.310378	-0.275784	-0.237006
Tacc1	-0.243644			-0.183546	-0.256684
Slc38a2	-0.261386			-0.404001	-0.309805	-0.271042
Hspa8	0.254691
Pde2a	-0.286167
Ly6h	0.370398
Trmt1l	-0.259608		-0.293493
Nav2	-0.169582					-0.199468
Plcb1	-0.262021				-0.209999
Ltn1	0.183105
Chrd	-0.235026
Tuba1a	0.247556				0.316335
Gm15594	0.180313
Rpl6	0.189745				0.288672	0.394824
Zfp445	-0.235944				-0.290758
Cck	-0.263894		-0.368026	-0.662509	-0.544132	-0.595464
Nsmf	-0.232864			-0.252423
Slc24a2	-0.229221				-0.249274
Kcnip4	-0.256946		-0.378855	-0.298523	-0.327396
Epha10	-0.281853
Zmym1	-0.240658			-0.376679
Sel1l	-0.244336		-0.314664
Zfp608	0.163383
Csmd1	-0.194205		-0.260326	-0.266492	-0.274897	-0.247751
Ogt	0.160577
Gapdh	0.20303				0.26019
Disp2	-0.235862		-0.336894			-0.279788
Flna	-0.22496
Med4	0.216738
Dpm1	-0.264351				-0.308624
Ncoa7	-0.247243		-0.269533	-0.315778	-0.246435
Cst3	0.233042		0.302692
Cdc37l1	-0.222271			-0.312471	-0.224618
Gria3	-0.172899
Cacna1g	-0.216501
Actl6a	-0.27413			-0.41471	-0.358708	-0.372164
2900097C17Rik	0.203476
Ppp6r3	-0.205718
Nmt2	-0.217471
Pbx1	-0.165953
St6galnac5	-0.159905
Tnik	-0.161631		-0.206108	-0.247599
Fth1	-0.1835		-0.275545	-0.516188	-0.37369	-0.317384
Ndufb9	0.178943
Lrrc7	-0.15824			-0.270204
Top1	-0.191452			-0.253625	-0.246033	-0.230496
Gabarapl2	0.22999				0.273375
Pkp2	-0.194611
Cox4i1	0.217351
Ntm	-0.181091
Gm26699	0.164376				0.305153	0.284486
Trim2	-0.162334
Jakmip1	-0.244172				-0.263712	-0.286691
Dock4		-0.427738	-0.175481
Gria2		-0.216105	-0.213783
Meg3			-0.208168	-0.16168
Malat1			0.175388	0.162199
Ano3			-0.39547	-0.292082	-0.238783	-0.23067
Cit			-0.382895
Arhgef26			-0.40616
Per3			-0.367864
Syt1			-0.163964
Faah			-0.322049
Lrp1b			-0.192955	-0.222016
Madd			-0.291408
Gm44644			-0.354754
Ccdc34			-0.298314
Ssbp4			0.31783
Zcchc7			-0.179065	-0.164988		-0.197387
Fmn1			0.221448
Cct8			0.264603
Iyd			0.250564
Pkn2			0.272524
Hlcs			0.230391
Ank3			-0.202216		-0.186307
Ppip5k1			-0.269262
Phactr1			-0.194055
Ryr3			-0.270232		-0.349717
Unc5c			-0.294609
Abraxas2			-0.321829		-0.313105	-0.322615
Gart			0.26941
Srrm3			-0.283105
Cpne9			-0.349913
Rlf			-0.307693
Itga7			0.210491
Dclk1			-0.218149
Csmd3			-0.168106
Mirg			-0.264947		-0.202179	-0.206747
Gpatch8			-0.217529			-0.230201
Ftl1			0.212026
Dpp6			-0.275789
Ppfia2			-0.247869
Mrpl38			-0.27147	-0.343107	-0.326266
Urb1			0.231162
Atxn2l			-0.222847
Srsf2			-0.282265	-0.337494	-0.297999	-0.278413
Snhg11				-0.368441
Gm42418				-0.2521	-0.363779	-0.227923
Ptchd4				-0.482384
Opcml				-0.176701	0.180055
Nrgn				-0.395461	-0.327742	-0.276406
Atxn7l3b				-0.460467	-0.276517
Tiam1				0.305423	0.251389
Rpl13				-0.387902	-0.427996	-0.609476
Dlgap1				-0.17392
Dixdc1				-0.396006	-0.410878
Rtn1				-0.252826	-0.181116
Galnt17				-0.273621
Sybu				-0.264817		-0.306453
Man1a2				-0.290027		-0.335711
Cald1				0.1756
Rasal2				-0.296072
Gsdme				-0.272371
Akap8l				0.215921	0.220624
Ptprk				-0.301023
Gm3764				0.258684
Vps13c				-0.197868
Kifap3				-0.272917		-0.363776
Lrfn5				-0.188477
2900055J20Rik				0.183216
Kcnj9				-0.227717
Sfswap				-0.216654
Flrt3				0.236423
Negr1				-0.178091	-0.203304
Epha7				-0.171218
Ssbp2				-0.247715
Rasl10a				-0.236848
Itm2b				-0.242686
Rcor3				-0.197197
Rps2				-0.249362
Ptk2b				-0.237337
Camta1				-0.204471
Ptprd				-0.182849
AY036118					-0.257999
Tigd2					-0.429181
Cadps					-0.269037	-0.218423
Nap1l5					-0.362603	-0.282953
Auts2					-0.25646
Letm2					-0.330877	-0.493811
Peg3					-0.238263
Dhps					-0.353517	-0.403916
Ankrd33b					-0.278819
Ubxn4					-0.321304
3830406C13Rik					-0.301252	-0.427521
Ftl1-ps1					0.335068
Pstk					-0.259028
Osbpl6					-0.295816	-0.307156
Srsf11					-0.237893
Tubb2a					0.278117
Gpcpd1					-0.302473	-0.303598
Nlk					-0.259415
A230006K03Rik					-0.290567	-0.487851
Macf1					-0.193871	-0.23509
Timp4					0.357753
Map6					-0.24272
Pex5l					-0.269705
Chst1					-0.236309
Gtpbp2					-0.245364	-0.292351
Herc2					-0.20218
Tmem243					0.262095
Brinp2					-0.273483
Sox11					0.29855
Pnn					0.200818
Ryr2					-0.181121
Magi2					-0.242369
Xkr6					-0.286701
Zfr2					-0.234016
Gm16152					0.297868
Sec61a2					0.239916
Ddx41					-0.241131
Rock2					-0.231314
Pcnx2					-0.253961
C130073E24Rik						-0.621823
Tenm1						-0.314667
Kcna1						-0.398007
4930544F09Rik						-0.363883
Hcn1						-0.329398
Rnpc3						-0.260233
Atp11b						-0.307097
Camk1						-0.306794
Zeb2						-0.197225
Vwa5b2						-0.301156
Tbc1d24						-0.227505
Kcnc1						-0.260759
Dzip1						-0.268201
Phactr3						-0.259275
A230057D06Rik						-0.202535
Epb41l1						-0.29417
Gm26798						-0.206981
Ocrl						-0.270121
Zfp57						-0.279969
Tpr						-0.257759
