## Supplementary table 4: ASO sequences for "Single nucleus RNA-seq in the hippocampus of a Down syndrome mouse model reveals new key players in memory"

### Sheet: Sheet1
Site	Sequence	Target site
ASO 1	/52MOErA/*/i2MOErG/*/i2MOErC/*/i2MOErA/*/i2MOErC/*A*A*A*G*T*T*C*G*C*C*/i2MOErA/*/i2MOErG/*/i2MOErG/*/i2MOErA/*/32MOErT/	ATCCTGGCGAACTTTGTGCT
ASO 2	/52MOErA/*/i2MOErG/*/i2MOErG/*/i2MOErC/*/i2MOErT/*C*T*G*A*C*A*T*G*G*T*/i2MOErC/*/i2MOErT/*/i2MOErT/*/i2MOErG/*/32MOErG/	CCAAGACCATGTCAGAGCCT
NC	/52MOErG/*/i2MOErC/*/i2MOErG/*/i2MOErA/*/i2MOErC/*T*A*T*A*C*G*C*G*C*A*/i2MOErA/*/i2MOErT/*/i2MOErA/*/i2MOErT/*/32MOErG/
